# MSqRob takes the missing hurdle: uniting intensity- and count-based proteomics

**DOI:** 10.1101/782466

**Authors:** Ludger J.E. Goeminne, Adriaan Sticker, Lennart Martens, Kris Gevaert, Lieven Clement

## Abstract

Missing values are a major issue in quantitative data-dependent mass spectrometry-based proteomics. We therefore present an innovative solution to this key issue by introducing a hurdle model, which is a mixture between a binomial peptide count and a peptide intensity-based model component. It enables dramatically enhanced quantification of proteins with many missing values without having to resort to harmful assumptions for missingness. We demonstrate the superior performance of our method by comparing it with state-of-the-art methods in the field.
