## supplementary_table1.xlsx for "MSqRob takes the missing hurdle: uniting intensity- and count-based proteomics"

### Sheet: Sheet1
Supplementary Table 1. Overview of the projects and files used in Fig. 1a together with the number of missing values, the number of observed values and the percentage of missing values in each file. “Number of missing values” corresponds to the number of missing values in the data matrix from the peptides.txt file, where peptide sequences are displayed as rows and samples as columns, “Number of o…
PRIDE ID	peptides.txt file	Sample type	Number of missing values	Number of observed values	% missing values
PXD006064	peptides.txt	Glycine max seeds after protamine sulfate precipitation	51956	45847	53.1231
PXD004436	peptides.txt	FACS-sorted CD4+Foxp3+ murine Tconv and Treg cells	639834	867144	42.4581
PXD000514	MaxQuantOutput/peptides.txt	murine olfactory cilia membrane proteins fractionated either by SDS-PAGE or SXC	166494	125046	57.1085
PXD005353	peptides.txt	full proteomes of 65 colorectal cancer cell lines	5189460	2792725	65.013
PXD006708	ACE_0056_peptides.txt	apoplastic fluid of agroinfiltrated Nicotiana benthamianaleaves	489285	587739	45.4293
PXD006708	ACE_0245_1-6_13-16_peptides.txt	activity‐based protein profiling of the apoplastic fluid of agroinfiltrated Nicotiana benthamiana leaves	4022	4778	45.7045
PXD006708	ACE_0245_7-12_13-16_peptides.txt	activity‐based protein profiling of the apoplastic fluid of agroinfiltrated Nicotiana benthamiana leaves	2871	3189	47.3762
PXD006708	ACE_0245_17-22_peptides.txt	activity‐based protein profiling of the apoplastic fluid of agroinfiltrated Nicotiana benthamiana leaves	40896	99990	29.0277
PXD006323	peptides.txt	newly developed leaves of mock- and TuMV-inoculated Nicotiana benthamiana	11374	18882	37.5925
PXD005880	peptides2.txt	SCX-fractionated proteome of shSCR and Pim2 shRNA transducted MOLM-14 cells	444221	822457	35.0698
PXD007259	Proteomics_NCTC 8325-4_dclpX/peptides.txt	intracellular proteome of four Staphylococcus aureusstrains	53790	239442	18.3438
PXD007259	Secretome Titration_NCTC 8325/peptides.txt	secreted proteome of four Staphylococcus aureusstrains	28079	72679	27.8678
PXD005224	peptides.txt	gel-based proteomics of B cells from WT and STAT6-deficient mice	402543	1235697	24.5717
PXD005610	peptides.txt	time-series proteomics of stored platelet concentrates	301443	610524	33.0542
PXD006879	peptides.txt	hemocyte-free hemolymph proteome from Galleria mellonella larvae after infection with Candida albicans	20999	18097	53.7114
PXD006870	LEAVES/peptides.txt	leaves of Triticum aestivum 24h after leaf infection of Xanthomonas translucens	24239	119569	16.8551
PXD006870	ROOTS/peptides.txt	roots of Triticum aestivum 24h after leaf infection of Xanthomonas translucens	20384	101140	16.7736
PXD006171	Non_phospho/peptides.txt	time-series proteomics of Trypanosoma cruzi metacyclogenesis	125955	258249	32.7834
PXD005971	peptides.txt	cortical column- and layer-specific tissue of mice with and without whiskers	1247298	1142496	52.1927
PXD006835	UK4_Fap/peptides.txt	Pseudomonas Fap cell lysates	138775	222223	38.442
PXD006835	EColi_Curli/peptides.txt	E. coli curli cell lysates	125260	152324	45.1251
PXD004420	peptides.txt	exosomes from blood plasma of CLL patients and healthy persons	40754	28278	59.0364
PXD006486	txt_IsoSeq/peptides.txt	SW480 cells transfected with siRNA against SF3B1	27723	116665	19.2003
PXD006486	txt_siSF3B1/peptides.txt	SW480 cells transfected with siRNA against SF3B1	286544	472102	37.7704
PXD006486	txt_siSRSF1/peptides.txt	SW480 cells transfected with siRNA against SRSF1	266535	470211	36.1773
PXD003395	peptides.txt	proteomics of encysted dormant vs. non-dormant embryos of Brachionus plicatilis	106129	121715	46.5797
PXD004094	MaxQuant_Output_P18/peptides.txt	retinal proteome of 18 days old dystrophic and non-dystrophic RCS rats	16955	27333	38.2835
PXD004094	MaxQuant_Output_P24/peptides.txt	retinal proteome of 24 days old dystrophic and non-dystrophic RCS rats	15100	24508	38.1236
PXD004094	MaxQuant_Output_P30/peptides.txt	retinal proteome of 30 days old dystrophic and non-dystrophic RCS rats	17897	27767	39.1928
PXD004094	MaxQuant_Output_P36/peptides.txt	retinal proteome of 36 days old dystrophic and non-dystrophic RCS rats	14458	28934	33.3195
PXD005929	20150821_txt/peptides.txt	outer membrane proteome of Veillonella parvula	48044	88042	35.3041
PXD005929	20151203_txt/peptides.txt	outer membrane proteome of Veillonella parvula	9509	3287	74.3123
PXD005929	20151209_txt/peptides.txt	outer membrane proteome of Veillonella parvula	11422	47804	19.2854
PXD006596	peptides.txt	affinity purification to biotinylated RNAs with two intact or mutated SRE stem-loops in Drosophila melanogaster	80281	100867	44.3179
PXD004075	peptides.txt	iPS cells at different stages of neuronal differentiation	248313	290232	46.1081
PXD004076	peptides.txt	proteome of four regions of developing human cerebrum	901439	692929	56.539
PXD005574	peptides.txt	meconium and faecal proteomics of 10 preterm infants at 5 time points	491660	107120	82.1103
PXD006888	peptides.txt	heart and aorta proteome of sunitinib and sunitinib+macitentan-treated mice	157487	314239	33.3853
PXD006531	peptides.txt	chromatophore proteome of Paulinella chromatophora	51003	25047	67.0651
PXD006103	peptides.txt	MuTu dendritic cells treated with Mycolactone or DMSO	138741	390714	26.2045
PXD005442	peptides.txt	outer membrane vesicles and membrane-bound multiprotein complexes of Fibrobacter succinogenes S85	10662	16834	38.7765
PXD004538	peptides.txt	cellular proteins and liquid fraction from the bacteria in a thermophilic anaerobic digester	42696	38760	52.416
PXD006128	peptides.txt	Saccharomyces cerevisiae non-mitochondrial fraction, crude mitochondrial fractions and gradient-purified mitochondria	1919381	608069	75.9414
PXD005559	peptides.txt	4 granula fractions, a secretory vesicle fraction and a cell membrane fraction from human neutrophils	12941	46975	21.5986
PXD005035	MQresults_EDL_SOL/peptides.txt	Extensor digitorum longusand Soleus muscle tissues from mice after 30 days in space and after recovery + control groups	438513	1051197	29.4361
PXD005035	MQresults_Vastus/peptides.txt	Vastus lateralis muscle tissues from mice after 30 days in space and after recovery + control groups	56261	297439	15.9064
PXD004421	peptides.txt	supernatant of Pseudomonas aeruginosa isolates B244J and S9014 in normoxia versus hypoxia	265652	263026	50.2484
PXD006302	peptides.txt	murine striatum from huntingtin knock-in allelic series at 2, 6, and 10 months	35019049	24308681	59.0264
PXD006314	peptides.txt	HIV-tat and control treatment of human differentiated neuroepithelial-like stem cells at 6, 24 and 48 h	169868	590712	22.334
PXD006332	peptides.txt	HIV-tat and control treatment of human differentiated neuroepithelial-like stem cells at 6, 24 and 48 h	187736	404038	31.7243
PXD003864	peptides.txt	proteomic analysis of glomeruli of puromycin aminonucleoside-treated rats	141955	156953	47.4912
PXD003872	peptides.txt	puromycin aminonucleoside- and control-treated rat podocytes	538232	762088	41.3923
PXD005182	peptides.txt	rat podocytes expressing empty vector, Yap112A, and YapWT	63769	164771	27.9028
PXD006251	peptides.txt	FACS-sorted eTreg and cTreg cells from Ndfip1-negative and wild type mice	488230	565130	46.3498
PXD003260	peptides.txt	2nd and 3rd leaves from Solanum lycopersicum infected with Phytophthora capsici and control after after 8 and 24 h	112759	254537	30.6998
PXD003531	PRIMARY/peptides.txt	full proteome of human ovarian surface epithelial cells, fallopian tube epithelial cells and epithelial ovarian cancer cells	661643	554741	54.3943
PXD005437	Proteome_analysis/peptides.txt	full proteome of seedling leaves of Pavon 76, USU-Apogee and Senatore Cappelli wheat	134412	273666	32.9378
PXD004888	peptidesFn.txt	extracellular matrix of Fusobacterium nucleatum	28930	23718	54.9499
PXD004888	peptidesPg.txt	extracellular matrix of Porphyromonas gingivalis	2593	1935	57.2659
PXD004304	peptides.txt	peptide-mass fingerprinting (MALDI) of control- and oxysterol-treated THP-1 macrophages	31690	25430	55.4797
PXD005861	peptides.txt	Messire and Protecta Pisum sativum cultivars: effect of Didymella pinodes infection and Rhizobia and Mycorrhiza symbionts	97631	312145	23.8255
PXD005532	MQ result IB1-20/peptides.txt	Aspergillus niger and Aspergillus oryzae growing on wheat bran	2839	2557	52.613
PXD005532	MQ result IB21-30/peptides.txt	Aspergillus niger and Aspergillus oryzae growing on wheat bran	5185	1695	75.3634
PXD005532	MQ result IB31-45/peptides.txt	Aspergillus niger and Aspergillus oryzae growing on wheat bran	9390	5415	63.4245
PXD005402	peptides.txt	bead assay to enrich for kinases in JJN-3 and H460 cell lines treated with docetaxel or cisplatin	20301	43539	31.7998
PXD005286	peptides.txt	bead assay to enrich for kinases in JJN-3 and H460 cell lines treated with docetaxel or cisplatin	854122	591702	59.0751
PXD004730	peptides.txt	CsrA-negative and wild type Legionella pneumophila	15989	85129	15.8122
PXD005467	Host chromatin bound proteome/peptides.txt	chromatin-bound proteome of HFF cells at 6 time points during HSV1 infection	93585	290058	24.3938
PXD005467	HSV_1_chromatin_bound_proteome/peptides.txt	chromatin-bound proteome of HSV1 at 6 time points during infection of HFF cells	3921	5448	41.8508
PXD005467	Time course - HSV-1 proteome/peptides.txt	HSV1 proteome at 6 time points during infection of HFF cells	19158	24564	43.8178
PXD004273	peptides.txt	lysosomes and plasma membranes from NPC1-deficient and wild type and HeLa cells	351174	423510	45.3313
PXD004816	peptides.txt	Epo‐driven proliferation of murine CFU‐E cells, BaF3 cells and Human CFU‐E cells	230995	715328	24.4097
PXD003632	peptides.txt	proteomic characterization of microdissected epithelium, tumor cells, and stroma from breast tissues	1152912	963754	54.4683
PXD005146	peptides.txt	effects of light and silver treatment on Poterioochromonas malhamensis at three time points	769462	1547048	33.2164
PXD003883	peptides.txt	infection of HeLa 229 cells with three growth forms of Chlamydia trachomatiswith/without IFN-gamma at three different time points	413219	812201	33.7206
PXD005305	peptides.txt	proteome of three Prototheca strains	3645	4651	43.9368
PXD006129	peptides.txt	mucus proteome from western style diet- and chow-fed mice	716038	250039	74.1181
PXD007533	peptides.txt	Bacillus subtilis biofilms treated with and without ascorbate	132813	140451	48.6025
PXD005833	peptides.txt	formalin-fixed paraffin embedded tissue of metastasized and non-metastasized primary prostate cancer and recurrent lymph node metastases	91042	119348	43.273
PXD007034	peptides.txt	secreted proteome of Trichomonas vaginalis at four different time points	408456	665736	38.0245
PXD008380	peptides.txt	gel-based proteomics of in vivo cell-type specific tagging of the mouse striatum	502402	194324	72.109
PXD005587	peptides-Control KP.txt	proteome of untreated Klebsiella pneumoniae	10858	26390	29.1506
PXD005587	peptides-Doxy Treated KP.txt	proteome of doxycycline-treated Klebsiella pneumoniae	17029	28791	37.165
PXD005587	peptides-SM treated KP.txt	proteome of streptomycin-treated Klebsiella pneumoniae	15729	28247	35.7672
PXD006752	peptides.txt	aortas of ApoE-negative and wild type mice at three different time points	2357617	1983512	54.3088
PXD006139	H2228_drug_treatment_LFQ/peptides.txt	kinase bead assay for H2228 cells treated with DMSO, erlotinib, palbociclib, trametinib and dasatinib	263423	269901	49.3927
PXD006139	mouse_kidney_trametinib/peptides.txt	murine lung and kidneys treated with DMSO and trametinib	106669	106431	50.0558
PXD005259	peptides.txt	proteome of 7 human enterotoxigenic Escherichia coli strains and Escherichia coli B strain BL21	504647	522460	49.1329
PXD006914	peptides_normal.txt	paraffin-embedded tissues from cutaneous squamous cell carcinoma in recessive dystrophic epidermolysis bullosa patients and UV-light induced cutaneous squamous cell carcinoma of agressive and non-agressive behavior searched against Uniprot	262554	101526	72.1144
PXD006914	peptides_xman.txt	paraffin-embedded tissues from cutaneous squamous cell carcinoma in recessive dystrophic epidermolysis bullosa patients and UV-light induced cutaneous squamous cell carcinoma of agressive and non-agressive behavior searched against Uniprot appended with the XMan database	316641	124503	71.7772
PXD004555	peptides.txt	secretome protein enrichment with click sugars of HEK293T cells: old vs. new protocol	43116	38284	52.9681
PXD005736	peptides.txt	human cardiac organoids in control vs. MM medium	550403	375029	59.4753
PXD001639	peptides.txt	hippocampus from three groups of trained mice representing aquisition, consolidation and retrieval of a contextual fear conditioning	469039	804833	36.8199
PXD006321	peptides.txt	proteomes of Leishmania amazonensis LV79 and PH8 strains	4454	15214	22.6459
PXD007567	peptides.txt	Purified mature cow pox virus virions: non-passaged and passaged in human HEp-2 and rat Rat-2 cell lines	457637	194278	70.1989
PXD007725	peptides.txt	Control and FOXP3-overexpressing human GC cells	187291	186369	50.1234
