## supplementary_table4.xlsx for "MSqRob takes the missing hurdle: uniting intensity- and count-based proteomics"

### Sheet: Table caption
Supplementary Table 4. Overview of the data underlying proteins SERINC3, PNMA1, ACSM2A, PDE7B and PNPLA7. SERINC3 and PNMA1 were declared significant by Doll et al. when comparing the left (LA) vs. the right atrium (RA), while ACSM2A, PDE7B and PNPLA7 have similar underlying values, but were not declared significant. Peptides relevant for the LA vs. RA comparison are formatted in bold. The hurdle…

### Sheet: SERINC3
protein	Sequence	sample	log2_intensity_before_preprocessing	log2_intensity_after_preprocessing	significant_in_Perseus
SERINC3	IHEADINADK	RA3	29.9927	30.0089	TRUE
	IHEADINADK	RA4	30.6574	30.491
	IHEADINADK	RA8	29.6329	29.5249
	IHEADINADK	LA4	24.2584	24.0963
	IHEADINADK	SepA3	27.0225	27.2609
	IHEADINADK	SepV4	25.2702	25.3919
	IHEADINADK	LV4	26.9639	27.1557
	FQSMTSK	LV4	24.5086	24.7243
	FQSMTSK	SepV8	21.4516	22.017
Differential abundance between the left (LA) and the right atrium (RA) of SERINC3 is based on a single peptide: IHEADINADK.
The average log2 fold change between LA and RA (after preprocessing) is equal to -5.91.
Peptide IHEADINADK is identified in one LA sample and three RA samples.
SERINC3 is declared significantly differentially abundant between LA and RA on the 5% FDR level by Doll et al.

### Sheet: PNMA1
protein	Sequence	sample	log2_intensity_before_preprocessing	log2_intensity_after_preprocessing	significant_in_Perseus
PNMA1	DIPGPGEETFDPWLEHTNEVLEEWQVSDVEK	RA3	28.3004	28.2957	TRUE
	DIPGPGEETFDPWLEHTNEVLEEWQVSDVEK	RA4	29.092	28.8994
	DIPGPGEETFDPWLEHTNEVLEEWQVSDVEK	RA8	28.6424	28.5254
	DIPGPGEETFDPWLEHTNEVLEEWQVSDVEK	SepA4	27.1145	27.6032
	DIPGPGEETFDPWLEHTNEVLEEWQVSDVEK	SepA8	29.5839	29.6998
	DIPGPGEETFDPWLEHTNEVLEEWQVSDVEK	RV8	26.3604	25.8927
	DIPGPGEETFDPWLEHTNEVLEEWQVSDVEK	LV4	26.5114	26.7011
	DIPGPGEETFDPWLEHTNEVLEEWQVSDVEK	LV8	26.2114	26.3775
	AALLELTGAVDYAAIPR	SepV3	21.5149	21.5927
Differential abundance between the left (LA) and the right atrium (RA) of PNMA1 is based on a single peptide: DIPGPGEETFDPWLEHTNEVLEEWQVSDVEK.
Peptide DIPGPGEETFDPWLEHTNEVLEEWQVSDVEK is not identified in the LA region and three times in the RA region.
PNMA1 is declared significantly differentially abundant between LA and RA on the 5% FDR level by Doll et al.

### Sheet: ACSM2A
protein	Sequence	sample	log2_intensity_before_preprocessing	log2_intensity_after_preprocessing	significant_in_Perseus
ACSM2A	IKPGYMGTAASCYDVQIIDDK	LA3	24.9596	24.9223	FALSE
	IKPGYMGTAASCYDVQIIDDK	LA4	25.159	25.1117
	IKPGYMGTAASCYDVQIIDDK	LA8	25.2513	25.1468
	VAVVLPR	RV4	24.2099	23.4695
Similar to PNMA1, differential abundance between the left (LA) and the right atrium (RA) of ACSM2A is based on a single peptide.
Similar to PNMA1, this peptide is not identified in one region (RA) and three times in the other region (LA).
However, contrary to PNMA1, ACSM2A is not declared significantly differentially abundant between LA and RA on the 5% FDR level in Doll et al.

### Sheet: PDE7B
protein	Sequence	sample	log2_intensity_before_preprocessing	log2_intensity_after_preprocessing	significant_in_Perseus
PDE7B	YFHPAELGR	LA3	24.811	24.7667	FALSE
	YFHPAELGR	LA4	25.7576	25.7161
	YFHPAELGR	LA8	26.4739	26.3877
	GIIPQAPLHLLDEDYLGQAR	LA8	22.6823	22.2269
	GIIPQAPLHLLDEDYLGQAR	LV8	23.0741	23.3115
	GIIPQAPLHLLDEDYLGQAR	RV4	25.0212	24.3423
	GIIPQAPLHLLDEDYLGQAR	RV8	24.7461	24.3148
	LLNSTTYSGEIGTK	SepA4	24.3008	24.9179
Differential abundance between the left (LA) and the right atrium (RA) of PDE7B is based on two peptides (versus only one for PNMA1).
Similar to PNMA1, these peptides are only identified in one region (LA) and not in the other region (RA).
However, contrary to PNMA1, PDE7B is not declared significantly differentially abundant between LA and RA on the 5% FDR level in Doll et al.

### Sheet: PNPLA7
protein	Sequence	sample	log2_intensity_before_preprocessing	log2_intensity_after_preprocessing	significant_in_Perseus
PNPLA7	LIHLLGEK	RA3	24.1308	24.2451	FALSE
	LQESCDSDHGGGRPAAAGPLLK	RA3	25.3178	25.3842
	LQESCDSDHGGGRPAAAGPLLK	RA8	26.2298	26.0826
	ILGSLQQGPVTGHQLGLPTEGSK	RA3	26.0352	26.0794
	ILGSLQQGPVTGHQLGLPTEGSK	RA4	26.0036	25.7805
	ILGSLQQGPVTGHQLGLPTEGSK	RA8	26.0837	25.9421
	ILGSLQQGPVTGHQLGLPTEGSK	LA4	24.4822	24.3498
	ILGSLQQGPVTGHQLGLPTEGSK	RV3	25.987	25.6752
	ILGSLQQGPVTGHQLGLPTEGSK	RV4	25.3158	24.6605
	AAIPSTILR	RV4	23.972	23.2235
	PGEMVGQLAVLTGEPLIFTVK	LV4	29.4556	29.615
Similar to SERINC3, there is only one peptide overlapping between conditions LA and RA.
Peptide ILGSLQQGPVTGHQLGLPTEGSK was identified only once in condition LA, versus 5 times in condition RA.
PNPLA7 is not declared significantly differentially abundant between LA and RA on the 5% FDR level in Doll et al.
