## supplementary_table5.xlsx for "MSqRob takes the missing hurdle: uniting intensity- and count-based proteomics"

### Sheet: Sheet1
Supplementary Table 5. Overview of the mock treatment levels and the condition-lab combinations for each MS run in the mock analysis.
	Mock treatment
Condition:lab	One	Two	Three
6A_Orbitrap_86	6A1	6A2	6A3
6A_Orbitrap_65	6A4	6A5	6A6
6A_Orbitrap_56	6A7	6A8	6A9
6B_Orbitrap_86	6B1	6B2	6B3
6B_Orbitrap_65	6B4	6B5	6B6
6B_Orbitrap_56	6B7	6B8	6B9
6C_Orbitrap_86	6C1	6C2	6C3
6C_Orbitrap_65	6C4	6C5	6C6
6C_Orbitrap_56	6C7	6C8	6C9
